# A quinoa-associated *Pantoea* isolate displays salinity-responsive auxin production and promotes plant growth under salt stress

**DOI:** 10.64898/2026.07.02.736047

**Authors:** Yoshinori Murata, Takeshi Kashiwa, Hatairat Dangjarean, Yasufumi Kobayashi, Yasunari Fujita

**Author notes:** Corresponding author. Yasunari Fujita.

## Abstract

Plant-associated bacteria can promote plant growth under saline conditions, but salinity-dependent changes in bacterial physiological traits remain insufficiently understood. Here, we isolated bacteria from seedlings of quinoa (*Chenopodium quinoa* Willd.) lines maintained under laboratory propagation for more than 30 years and evaluated their activity under saline conditions. A quinoa-associated *Pantoea* isolate, strain 6PN, promoted primary root elongation and whole-plant dry weight of *Arabidopsis thaliana* under salt stress, whereas no significant effect was observed under non-saline conditions. Comparative analyses with reference *Pantoea agglomerans* strains showed that strain 6PN exhibited salinity-responsive indole-3-acetic acid (IAA) production. Genome analysis identified a putative *ipdC* gene and additional genes related to stress responses, nutrient acquisition, polysaccharide biosynthesis and export, flagellar biosynthesis, and chemotaxis. Phylogenomic analysis indicated that strain 6PN was genomically distinct from representative *Pantoea* species examined here. In an *Arabidopsis* trench-plate assay, GFP-labeled strain 6PN was recovered from spatially separated plant tissues at higher levels than a GFP-labeled reference strain under saline conditions. These results identify strain 6PN as a quinoa-associated *Pantoea* isolate with salinity-responsive IAA production and plant growth-promoting activity under defined salt-stress conditions.
