## Supplementary tables for "A quinoa-associated *Pantoea* isolate displays salinity-responsive auxin production and promotes plant growth under salt stress"

### Sheet: Supplementary Table 1
Supplementary Table 1. Identification of the putative ipdC gene in strain 6PN
	LocusTag	Seq. ID*	Location	Feature Type	Product	Gene
1	PG6PCQ_12050	sequence1	1249607..1251259	CDS	indolepyruvate decarboxylase	ipdC
*Sequence 1 represents the chromosome of strain 6PN.

### Sheet: Supplementary Table 2
Supplementary Table 2. Putative genes associated with phosphate solubilization and transport in strain 6PN
	LocusTag	Seq. ID*	Location	Feature Type	Product	Gene
1	PG6PCQ_19530	sequence1	2042353..2043270	CDS	coenzyme PQQ synthesis protein B	pqqB
2	PG6PCQ_19540	sequence1	2043274..2044029	CDS	PQQ biosynthesis, pyrroloquinoline-quinone synthase	pqqC
3	PG6PCQ_19550	sequence1	2044033..2044311	CDS	coenzyme PQQ synthesis protein D	pqqD
4	PG6PCQ_19560	sequence1	2044298..2045440	CDS	coenzyme PQQ synthesis protein E	pqqE
5	PG6PCQ_19580	sequence1	2045754..2047715	CDS	coenzyme PQQ biosynthesis protein PqqF
6	PG6PCQ_28160	sequence1	2909220..2909867	CDS	PQQ biosynthesis, pyrrolidone-carboxylate peptidase	pcp
7	PG6PCQ_31270	sequence1	3200219..3201031	CDS	PQQ biosynthesis, pyrroline-5-carboxylate reductase	proC
8	PG6PCQ_12170	sequence1	1263323..1264291	CDS	D gluconate production, gluconolactonase
9	PG6PCQ_32080	sequence1	3279997..3280827	CDS	D gluconate production, gluconolactonase
10	PG6PCQ_16130	sequence1	1707831..1708544	CDS	phosphonate metabolism transcriptional regulator PhnF	phnF
11	PG6PCQ_16140	sequence1	1708544..1708990	CDS	Degradation of phosphonates, phosphonate C-P lyase system protein PhnG	phnG
12	PG6PCQ_16170	sequence1	1710634..1711482	CDS	Degradation of phosphonates, alpha-D-ribose 1-methylphosphonate 5-phosphate C-P lyase	phnJ
13	PG6PCQ_16190	sequence1	1712235..1712948	CDS	phosphonate C-P lyase system protein PhnL	phnL
14	PG6PCQ_16200	sequence1	1712945..1714081	CDS	phosphonate metabolism protein PhnM
15	PG6PCQ_16220	sequence1	1714680..1715450	CDS	phosphonate metabolism protein PhnP	phnP
16	PG6PCQ_16230	sequence1	1715515..1716360	CDS	phosphonates import ATP-binding protein PhnC	phnC
17	PG6PCQ_16240	sequence1	1716387..1717313	CDS	phosphonate ABC transporter substrate-binding protein
18	PG6PCQ_16250	sequence1	1717409..1718269	CDS	phosphonate ABC transporter, permease protein PhnE
19	PG6PCQ_16150	sequence1	1708990..1709565	CDS	carbon-phosphorus lyase subunit PhnH	phnH
20	PG6PCQ_16160	sequence1	1709565..1710641	CDS	carbon-phosphorus lyase complex subunit PhnI	phnI
*Sequence 1 represents the chromosome of strain 6PN, while sequences 2 and 3 represent plasmids 1 and 2, respectively.

### Sheet: Supplementary Table 3
Supplementary Table 3. Putative genes associated with siderophore biosynthesis and ferric iron transport in strain 6PN
	LocusTag	Seq. ID*	Location	Feature Type	Product	Gene
1	PG6PCQ_07870	sequence1	799901..800683	CDS	siderophore-interacting protein
2	PG6PCQ_39980	sequence2	25006..27360	CDS	siderophore biosynthetic enzyme
3	PG6PCQ_13710	sequence1	1442020..1442274	CDS	zinc/iron-chelating domain-containing protein
4	PG6PCQ_13810	sequence1	1452702..1453778	CDS	iron-siderophore ABC transporter permease
5	PG6PCQ_14030	sequence1	1473626..1474738	CDS	iron-sulfur cluster carrier protein
6	PG6PCQ_19660	sequence1	2052612..2053454	CDS	iron ABC transporter substrate-binding protein	fba_2
7	PG6PCQ_21620	sequence1	2247019..2247435	CDS	zinc/iron-chelating domain-containing protein
8	PG6PCQ_23510	sequence1	complement(2437127..2438242)	CDS	iron uptake system component EfeO	efeO
9	PG6PCQ_23520	sequence1	complement(2438298..2439122)	CDS	iron permease
10	PG6PCQ_28100	sequence1	complement(2902915..2903631)	CDS	succinate dehydrogenase iron-sulfur subunit	sdhB
11	PG6PCQ_28780	sequence1	complement(2969966..2971063)	CDS	iron transporter
12	PG6PCQ_30160	sequence1	complement(3090309..3091055)	CDS	iron ABC transporter
13	PG6PCQ_32700	sequence1	complement(3344970..3345317)	CDS	iron-sulfur cluster insertion protein ErpA	erpA
14	PG6PCQ_32730	sequence1	complement(3349114..3349992)	CDS	iron-hydroxamate transporter substrate-binding subunit
15	PG6PCQ_32740	sequence1	complement(3350003..3350686)	CDS	iron-hydroxamate transporter ATP-binding protein	fhuC
16	PG6PCQ_34310	sequence1	3530487..3531236	CDS	hydroxamate siderophore iron reductase FhuF
17	PG6PCQ_35680	sequence1	complement(3692536..3693327)	CDS	iron-enterobactin transporter ATP-binding protein
18	PG6PCQ_44550	sequence3	complement(173155..173910)	CDS	iron ABC transporter ATP-binding protein
19	PG6PCQ_44560	sequence3	complement(173894..174907)	CDS	iron ABC transporter permease
20	PG6PCQ_44570	sequence3	complement(174956..175951)	CDS	iron(III) dicitrate-binding protein
21	PG6PCQ_02340	sequence1	249445..250020	CDS	putative manganese efflux pump MntP	mntP
22	PG6PCQ_41730	sequence2	complement(213791..214606)	CDS	manganese transporter	sitB
23	PG6PCQ_15560	sequence1	complement(1645824..1647998)	CDS	ferric-rhodotorulic acid/ferric-coprogen receptor FhuE
24	PG6PCQ_32750	sequence1	complement(3350837..3352996)	CDS	ferrichrome porin FhuA
25	PG6PCQ_39870	sequence2	complement(11362..13431)	CDS	ferric-rhodotorulic acid/ferric-coprogen receptor FhuE
26	PG6PCQ_35780	sequence1	3702263..3702685	CDS	proofreading thioesterase EntH	ybdB
27	PG6PCQ_35740	sequence1	3697827..3699005	CDS	isochorismate synthase	entC
28	PG6PCQ_35760	sequence1	3700651..3701505	CDS	isochorismatase
29	PG6PCQ_37390	sequence1	3863365..3863973	CDS	isochorismatase
30	PG6PCQ_30340	sequence1	complement(3106258..3106662)	CDS	thioesterase
31	PG6PCQ_09780	sequence1	complement(1006010..1007173)	CDS	chorismate mutase/prephenate dehydratase
32	PG6PCQ_12680	sequence1	1311357..1312442	CDS	chorismate synthase	aroC
33	PG6PCQ_24470	sequence1	complement(2524298..2525113)	CDS	aminodeoxychorismate lyase	pabC
34	PG6PCQ_37600	sequence1	complement(3885544..3886056)	CDS	chorismate pyruvate-lyase	ubiC
35	PG6PCQ_43760	sequence3	complement(90344..90889)	CDS	chorismate mutase	aroQ_2
*Sequence 1 represents the chromosome of strain 6PN, while sequences 2 and 3 represent plasmids 1 and 2, respectively.

### Sheet: Supplementary Table 4
Supplementary Table 4. Putative genes associated with reactive oxygen species (ROS) regulation in strain 6PN
	LocusTag	Seq. ID*	Location	Feature Type	Product	Gene
1	PG6PCQ_39300	sequence1	complement(4090888..4091505)	CDS	superoxide dismutase
2	PG6PCQ_18220	sequence1	1914203..1914721	CDS	superoxide dismutase [Cu-Zn]
3	PG6PCQ_18530	sequence1	complement(1944334..1945182)	CDS	catalase
4	PG6PCQ_18460	sequence1	complement(1937791..1940055)	CDS	catalase	katE
5	PG6PCQ_15080	sequence1	1592316..1594535	CDS	catalase-peroxidase	katG
6	PG6PCQ_23500	sequence1	complement(2435847..2437124)	CDS	peroxidase
7	PG6PCQ_20960	sequence1	2182452..2182955	CDS	putative thiol peroxidase	tpx
8	PG6PCQ_38780	sequence1	complement(4028564..4028896)	CDS	thioredoxin	trxA
9	PG6PCQ_26210	sequence1	2698341..2699309	CDS	thioredoxin reductase	trxB
10	PG6PCQ_17860	sequence1	1875378..1875923	CDS	thioredoxin/glutathione peroxidase BtuE	btuE
11	PG6PCQ_09900	sequence1	complement(1025844..1026263)	CDS	thiol disulfide reductase thioredoxin
12	PG6PCQ_26530	sequence1	2728340..2728603	CDS	glutaredoxin, GrxA family protein	grxA
13	PG6PCQ_24780	sequence1	2553955..2554602	CDS	glutaredoxin-2	grxB
14	PG6PCQ_18150	sequence1	1908569..1908901	CDS	glutaredoxin	ydhD
15	PG6PCQ_01610	sequence1	166280..166543	CDS	glutaredoxin-3	grxC
16	PG6PCQ_40780	sequence2	106352..106915	CDS	peroxiredoxin
17	PG6PCQ_31420	sequence1	complement(3212538..3212966)	CDS	peroxiredoxin OsmC	osmC
18	PG6PCQ_11820	sequence1	1225148..1225624	CDS	peroxiredoxin
19	PG6PCQ_11360	sequence1	complement(1175341..1175808)	CDS	peroxiredoxin
20	PG6PCQ_41480	sequence2	complement(184866..185606)	CDS	NADPH-dependent oxidoreductase
21	PG6PCQ_19950	sequence1	complement(2075676..2076707)	CDS	NADP-dependent oxidoreductase
22	PG6PCQ_26510	sequence1	complement(2727089..2727811)	CDS	NADPH-dependent oxidoreductase	nfsA
23	PG6PCQ_35100	sequence1	3626866..3627501	CDS	NADP oxidoreductase
24	PG6PCQ_41480	sequence2	complement(184866..185606)	CDS	NADPH-dependent oxidoreductase
25	PG6PCQ_42140	sequence2	249000..250031	CDS	NADP-dependent oxidoreductase
26	PG6PCQ_42400	sequence2	273886..274314	CDS	S-(hydroxymethyl)glutathione synthase
27	PG6PCQ_42300	sequence2	complement(262897..263433)	CDS	glutathione peroxidase
28	PG6PCQ_39380	sequence1	4100878..4101489	CDS	glutathione S-transferase
29	PG6PCQ_37300	sequence1	complement(3855813..3856481)	CDS	glutathione S-transferase
30	PG6PCQ_32230	sequence1	3290760..3291560	CDS	hydroxyacylglutathione hydrolase	gloB
31	PG6PCQ_28800	sequence1	2973200..2974393	CDS	glutathione-dependent formaldehyde dehydrogenase
32	PG6PCQ_26660	sequence1	complement(2742057..2743913)	CDS	glutathione ABC transporter ATP-binding protein GsiA
33	PG6PCQ_26650	sequence1	complement(2740467..2742002)	CDS	glutathione ABC transporter substrate-binding protein GsiB
34	PG6PCQ_26640	sequence1	complement(2739491..2740420)	CDS	glutathione transport system permease protein GsiC	gsiC
35	PG6PCQ_26630	sequence1	complement(2738589..2739494)	CDS	glutathione ABC transporter permease GsiD
36	PG6PCQ_26230	sequence1	2701223..2702953	CDS	cysteine/glutathione ABC transporter ATP-binding protein/permease CydC	cydC
37	PG6PCQ_18180	sequence1	complement(1910472..1910879)	CDS	lactoylglutathione lyase	gloA
38	PG6PCQ_13850	sequence1	complement(1455558..1456682)	CDS	S-(hydroxymethyl)glutathione dehydrogenase
39	PG6PCQ_13840	sequence1	complement(1454703..1455545)	CDS	S-formylglutathione hydrolase
40	PG6PCQ_13050	sequence1	1344884..1345525	CDS	glutathione S-transferase
41	PG6PCQ_08170	sequence1	complement(824986..825930)	CDS	glutathione synthetase	gshB
42	PG6PCQ_04180	sequence1	441224..443029	CDS	glutathione-regulated potassium-efflux system protein KefB	kefB
43	PG6PCQ_04170	sequence1	440672..441223	CDS	glutathione-regulated potassium-efflux system ancillary protein KefG	kefG
44	PG6PCQ_02730	sequence1	complement(290357..291709)	CDS	glutathione-disulfide reductase
45	PG6PCQ_02540	sequence1	complement(269371..270312)	CDS	glutathione-dependent reductase
46	PG6PCQ_02280	sequence1	241365..241988	CDS	glutathione S-transferase
47	PG6PCQ_02040	sequence1	complement(207584..208318)	CDS	glutathione amide-dependent peroxidase
*Sequence 1 represents the chromosome of strain 6PN, while sequences 2 and 3 represent plasmids 1 and 2, respectively.

### Sheet: Supplementary Table 5
Supplementary Table 5. Putative genes associated with polysaccharide biosynthesis and export in strain 6PN
	LocusTag	Seq. ID*	Location	Feature Type	Product	Gene
1	PG6PCQ_01470	sequence1	complement(151125..152207)	CDS	putative lipopolysaccharide heptosyltransferase III
2	PG6PCQ_08210	sequence1	828404..829477	CDS	lipopolysaccharide 1,6-galactosyltransferase	rfaB
3	PG6PCQ_14480	sequence1	1530540..1531649	CDS	polysaccharide export protein Wza
4	PG6PCQ_14580	sequence1	1543592..1545019	CDS	lipopolysaccharide biosynthesis protein
5	PG6PCQ_21320	sequence1	complement(2219881..2221050)	CDS	lipopolysaccharide assembly protein B	lapB
6	PG6PCQ_21330	sequence1	complement(2221057..2221365)	CDS	lipopolysaccharide assembly protein A	yciS
7	PG6PCQ_35120	sequence1	complement(3628209..3629285)	CDS	lipopolysaccharide export system permease protein LptG	lptG
8	PG6PCQ_35960	sequence1	3714150..3714722	CDS	lipopolysaccharide export system protein LptC	lptC
9	PG6PCQ_35970	sequence1	3714697..3715248	CDS	lipopolysaccharide export system protein LptA	lptA
10	PG6PCQ_38750	sequence1	complement(4024512..4025561)	CDS	ECA polysaccharide chain length modulation protein	wzzE
11	PG6PCQ_41380	sequence2	complement(175116..176147)	CDS	polysaccharide export protein Wza
*Sequence 1 represents the chromosome of strain 6PN, while sequences 2 and 3 represent plasmids 1 and 2, respectively.

### Sheet: Supplementary Table 6
Supplementary Table 6. Putative genes associated with flagellar biosynthesis and chemotaxis in strain 6PN
	LocusTag	Seq. ID*	Location	Feature Type	Product	Gene
1	PG6PCQ_12800	sequence1	complement(1321865..1322914)	CDS	flagellar regulator flk	flk
2	PG6PCQ_16900	sequence1	complement(1785377..1786135)	CDS	flagellar brake protein YcgR	ycgR
3	PG6PCQ_23220	sequence1	complement(2405776..2406168)	CDS	flagellar protein flhE
4	PG6PCQ_23230	sequence1	complement(2406168..2408261)	CDS	flagellar biosynthesis protein FlhA	flhA
5	PG6PCQ_23360	sequence1	complement(2420556..2421497)	CDS	flagellar motor protein MotB	motB
6	PG6PCQ_23370	sequence1	complement(2421494..2422381)	CDS	flagellar motor protein MotA	motA
7	PG6PCQ_23380	sequence1	complement(2422591..2423091)	CDS	flagellar transcriptional regulator FlhC	flhC
8	PG6PCQ_23390	sequence1	complement(2423088..2423441)	CDS	flagellar transcriptional regulator FlhD	flhD
9	PG6PCQ_23630	sequence1	complement(2452214..2452717)	CDS	flagellar regulatory protein FliZ	fliZ
10	PG6PCQ_23780	sequence1	complement(2469246..2470151)	CDS	flagellin	fliC
11	PG6PCQ_23790	sequence1	complement(2471029..2471958)	CDS	flagellin
12	PG6PCQ_23800	sequence1	complement(2472290..2473219)	CDS	flagellin
13	PG6PCQ_23810	sequence1	2473475..2474872	CDS	flagellar hook-associated protein 2	fliD
14	PG6PCQ_23820	sequence1	2474887..2475297	CDS	flagellar protein FliS	fliS
15	PG6PCQ_23830	sequence1	2475297..2475656	CDS	flagellar protein FliT	fliT
16	PG6PCQ_23980	sequence1	complement(2484531..2484842)	CDS	flagellar hook-basal body complex protein FliE	fliE
17	PG6PCQ_24000	sequence1	2485415..2486803	CDS	flagellar M-ring protein	fliF
18	PG6PCQ_24010	sequence1	2486800..2487792	CDS	flagellar motor switch protein FliG	fliG
19	PG6PCQ_24020	sequence1	2487785..2488477	CDS	flagellar assembly protein H	fliH
20	PG6PCQ_24030	sequence1	2488477..2489847	CDS	flagellum-specific ATP synthase	fliI
21	PG6PCQ_24040	sequence1	2489867..2490310	CDS	flagellar FliJ protein	fliJ
22	PG6PCQ_24050	sequence1	2490307..2491572	CDS	flagellar hook-length control protein
23	PG6PCQ_24060	sequence1	2491701..2492186	CDS	flagellar basal body-associated protein FliL	fliL
24	PG6PCQ_24070	sequence1	2492191..2493198	CDS	flagellar motor switch protein FliM	fliM
25	PG6PCQ_24080	sequence1	2493191..2493598	CDS	flagellar motor switch protein FliN	fliN
26	PG6PCQ_24090	sequence1	2493609..2494007	CDS	flagellar protein FliO	fliO
27	PG6PCQ_24100	sequence1	2494004..2494738	CDS	flagellar biosynthetic protein FliP	fliP
28	PG6PCQ_24110	sequence1	2494764..2495033	CDS	flagellar biosynthetic protein FliQ	fliQ
29	PG6PCQ_24120	sequence1	2495033..2495818	CDS	flagellar biosynthetic protein FliR
30	PG6PCQ_37160	sequence1	complement(3838097..3839641)	CDS	aerotaxis receptor	aer
31	PG6PCQ_08890	sequence1	901479..902012	CDS	prepilin-type N-terminal cleavage/methylation domain-containing protein	ppdB
32	PG6PCQ_33200	sequence1	3404771..3405226	CDS	prepilin peptidase-dependent pilin
33	PG6PCQ_10920	sequence1	1128782..1129516	CDS	type IV pilus biogenesis/stability protein PilW
34	PG6PCQ_39420	sequence1	complement(4103399..4104049)	CDS	pilus assembly protein
35	PG6PCQ_44070	sequence3	complement(125117..125647)	CDS	pilus assembly protein FimA	fimA
36	PG6PCQ_00280	sequence1	complement(25140..26759)	CDS	methyl-accepting chemotaxis protein
37	PG6PCQ_00290	sequence1	28590..30254	CDS	methyl-accepting chemotaxis protein
38	PG6PCQ_05590	sequence1	569809..571368	CDS	methyl-accepting chemotaxis protein
39	PG6PCQ_10230	sequence1	complement(1057832..1059505)	CDS	methyl-accepting chemotaxis protein
40	PG6PCQ_15360	sequence1	complement(1621878..1623911)	CDS	methyl-accepting chemotaxis protein	cheM
41	PG6PCQ_17490	sequence1	complement(1842737..1844281)	CDS	methyl-accepting chemotaxis protein
42	PG6PCQ_18440	sequence1	1935550..1937208	CDS	methyl-accepting chemotaxis protein
43	PG6PCQ_20600	sequence1	complement(2141165..2142829)	CDS	methyl-accepting chemotaxis protein
44	PG6PCQ_21170	sequence1	complement(2203171..2204715)	CDS	methyl-accepting chemotaxis protein
45	PG6PCQ_23280	sequence1	complement(2410678..2411727)	CDS	chemotaxis response regulator protein-glutamate methylesterase	cheB
46	PG6PCQ_23290	sequence1	complement(2411727..2412599)	CDS	chemotaxis protein methyltransferase	cheR
47	PG6PCQ_23300	sequence1	complement(2412680..2414356)	CDS	methyl-accepting chemotaxis serine transducer	tse
48	PG6PCQ_23310	sequence1	complement(2414461..2416023)	CDS	methyl-accepting chemotaxis protein
49	PG6PCQ_23330	sequence1	complement(2416338..2417882)	CDS	methyl-accepting chemotaxis protein
50	PG6PCQ_23340	sequence1	complement(2418047..2418544)	CDS	chemotaxis protein CheW
51	PG6PCQ_23350	sequence1	complement(2418568..2420544)	CDS	chemotaxis protein CheA
52	PG6PCQ_24140	sequence1	2497377..2499083	CDS	methyl-accepting chemotaxis protein
53	PG6PCQ_27140	sequence1	complement(2791873..2793768)	CDS	methyl-accepting chemotaxis protein
54	PG6PCQ_31520	sequence1	3223718..3224680	CDS	chemotaxis protein CheV
55	PG6PCQ_31530	sequence1	3225213..3226790	CDS	methyl-accepting chemotaxis protein	tar
56	PG6PCQ_34650	sequence1	3578736..3580298	CDS	methyl-accepting chemotaxis protein
57	PG6PCQ_43350	sequence3	complement(41851..43515)	CDS	methyl-accepting chemotaxis protein
*Sequence 1 represents the chromosome of strain 6PN, while sequences 2 and 3 represent plasmids 1 and 2, respectively.
